# SureCLIP and DrCLIP: Genetic manipulation-free, sub-hour protein interaction mapping in cells and zebrafish

**DOI:** 10.64898/2025.12.04.692439

**Authors:** Brady T. Cline, Chad D. Torrice, Weihua B. Fan, Sumaya A. Addish, Mark Hazelbaker, Heejun Lee, James E. Bear, Ukrae H. Cho

**Author notes:** Correspondence should be addressed to Ukrae H. Cho.

## Abstract

Proximity labeling has made interactome profiling broadly accessible, but it requires transgenic cell lines and animals. In primary or sensitive cells, deriving lines risks clonal drift and overexpression artifacts. In zebrafish, transgenesis imposes at least six months of lead time, and overnight labeling cannot resolve events on the timescale of embryogenesis. Here, we present SureCLIP and DrCLIP, protein interaction mapping methods that achieve sub-hour temporal resolution in cultured cells and zebrafish, respectively, without genetic manipulation. Central to these methods are the reversible crosslinkers DSP and DTBP. SureCLIP analysis of Hic-5 and lamin B1 compared favorably with published proximity labeling datasets in coverage and enrichment and identified new interactors. DrCLIP enabled stage-resolved endogenous interactome profiling in wild-type zebrafish and revealed that kindlin-2 is required for ECM assembly at somite boundaries and for myotendinous junction formation. Together, SureCLIP and DrCLIP circumvent the logistical, biological, and temporal limitations of transgene-based protein interaction mapping.
