## Supplementary Table 2 for "SureCLIP and DrCLIP: Genetic manipulation-free, sub-hour protein interaction mapping in cells and zebrafish"

### Sheet: Top 100 hits
UniProt ID	Description	Gene ID	GO:0010494 cytoplasmic stress granule	GO:0043209 myelin sheath	GO:0001725 stress fiber	GO:0005925 focal adhesion	GO:0101031 protein folding chaperone comp	GO:0150034 distal axon	GO:0005903 brush border	GO:0031252 cell leading edge	GO:0005852 eukaryotic translation initiat	GO:0042470 melanosome	GO:0005940 septin ring	GO:0043034 costamere	GO:0042383 sarcolemma	GO:0005819 spindle	GO:0098984 neuron to neuron synapse	GO:0043679 axon terminus	GO:0043186 P granule	GO:0043197 dendritic spine	GO:0002102 podosome	GO:0005681 spliceosomal complex
Q64727	Vinculin OS=Mus musculus OX=10090 GN=Vcl PE=1 SV=4	22330	0.0	0.0	1.0	1.0	1.0	0.0	1.0	0.0	0.0	0.0	0.0	1.0	1.0	0.0	0.0	0.0	0.0	0.0	1.0	0.0
Q8BTM8	Filamin-A OS=Mus musculus OX=10090 GN=Flna PE=1 SV=5		nan	nan	nan	nan	nan	nan	nan	nan	nan	nan	nan	nan	nan	nan	nan	nan	nan	nan	nan	nan
Q9QXS1	Plectin OS=Mus musculus OX=10090 GN=Plec PE=1 SV=3	18810	0.0	1.0	1.0	1.0	1.0	0.0	1.0	0.0	0.0	0.0	0.0	0.0	1.0	0.0	0.0	0.0	0.0	0.0	1.0	0.0
Q8VDD5	Myosin-9 OS=Mus musculus OX=10090 GN=Myh9 PE=1 SV=4	17886	0.0	0.0	1.0	1.0	1.0	0.0	1.0	1.0	0.0	0.0	1.0	0.0	1.0	1.0	0.0	0.0	0.0	0.0	0.0	0.0
P29341	Polyadenylate-binding protein 1 OS=Mus musculus OX=10090 GN=Pabpc1 PE=1 SV=2	18458	1.0	0.0	0.0	0.0	0.0	0.0	0.0	1.0	0.0	0.0	0.0	0.0	0.0	0.0	0.0	0.0	0.0	0.0	0.0	1.0
P26039	Talin-1 OS=Mus musculus OX=10090 GN=Tln1 PE=1 SV=2	21894	0.0	0.0	0.0	1.0	0.0	0.0	0.0	1.0	0.0	0.0	0.0	0.0	0.0	0.0	0.0	0.0	0.0	0.0	0.0	0.0
Q6PHQ9	Polyadenylate-binding protein OS=Mus musculus OX=10090 GN=Pabpc4 PE=1 SV=1	230721	1.0	0.0	0.0	0.0	0.0	0.0	0.0	0.0	0.0	0.0	0.0	0.0	0.0	0.0	0.0	0.0	0.0	0.0	0.0	0.0
Q80X90	Filamin-B OS=Mus musculus OX=10090 GN=Flnb PE=1 SV=3	286940	0.0	0.0	1.0	1.0	0.0	0.0	1.0	0.0	0.0	0.0	0.0	0.0	0.0	0.0	0.0	0.0	0.0	0.0	0.0	0.0
Q60865	Caprin-1 OS=Mus musculus OX=10090 GN=Caprin1 PE=1 SV=2	53872	1.0	0.0	0.0	0.0	0.0	0.0	0.0	1.0	0.0	0.0	0.0	0.0	0.0	0.0	0.0	0.0	0.0	0.0	0.0	0.0
Q9D4E6	Polyadenylate-binding protein OS=Mus musculus OX=10090 GN=Pabpc6 PE=1 SV=1	67543	1.0	0.0	0.0	0.0	0.0	0.0	0.0	0.0	0.0	0.0	0.0	0.0	0.0	0.0	0.0	0.0	0.0	0.0	0.0	0.0
Q62029	Polyadenylate-binding protein OS=Mus musculus OX=10090 GN=Pabpc2 PE=1 SV=1	18459	1.0	0.0	0.0	0.0	0.0	0.0	0.0	0.0	0.0	0.0	0.0	0.0	0.0	0.0	0.0	0.0	0.0	0.0	0.0	0.0
P63017	Heat shock cognate 71 kDa protein OS=Mus musculus OX=10090 GN=Hspa8 PE=1 SV=1	15481	0.0	1.0	0.0	0.0	1.0	1.0	0.0	0.0	0.0	1.0	0.0	0.0	0.0	0.0	1.0	1.0	0.0	1.0	0.0	1.0
Q8VHX6	Filamin-C OS=Mus musculus OX=10090 GN=Flnc PE=1 SV=3	68794	0.0	0.0	1.0	0.0	0.0	0.0	0.0	0.0	0.0	0.0	0.0	0.0	1.0	0.0	0.0	0.0	0.0	0.0	0.0	0.0
Q80X50	Ubiquitin-associated protein 2-like OS=Mus musculus OX=10090 GN=Ubap2l PE=1 SV=1	74383	1.0	0.0	0.0	0.0	0.0	0.0	0.0	0.0	0.0	0.0	0.0	0.0	0.0	0.0	0.0	0.0	0.0	0.0	0.0	0.0
P35831	Tyrosine-protein phosphatase non-receptor type 12 OS=Mus musculus OX=10090 GN=Ptpn12 PE=1 SV=3	19248	0.0	0.0	1.0	1.0	0.0	0.0	0.0	0.0	0.0	0.0	0.0	0.0	0.0	0.0	0.0	0.0	0.0	0.0	1.0	0.0
Q9ES28	Rho guanine nucleotide exchange factor 7 OS=Mus musculus OX=10090 GN=Arhgef7 PE=1 SV=2	54126	0.0	0.0	1.0	1.0	0.0	1.0	0.0	1.0	0.0	0.0	0.0	0.0	0.0	1.0	0.0	0.0	0.0	0.0	0.0	0.0
P97855	Ras GTPase-activating protein-binding protein 1 OS=Mus musculus OX=10090 GN=G3bp1 PE=1 SV=1	27041	1.0	0.0	0.0	0.0	0.0	0.0	0.0	0.0	0.0	0.0	0.0	0.0	0.0	0.0	0.0	0.0	0.0	0.0	0.0	0.0
P17742	Peptidyl-prolyl cis-trans isomerase A OS=Mus musculus OX=10090 GN=Ppia PE=1 SV=2	268373	0.0	1.0	0.0	0.0	0.0	0.0	0.0	0.0	0.0	0.0	0.0	0.0	0.0	0.0	0.0	0.0	0.0	0.0	0.0	0.0
P17182	Alpha-enolase OS=Mus musculus OX=10090 GN=Eno1 PE=1 SV=3	13806	0.0	1.0	1.0	0.0	0.0	1.0	0.0	0.0	0.0	0.0	0.0	0.0	0.0	0.0	0.0	0.0	0.0	0.0	0.0	0.0
Q61879	Myosin-10 OS=Mus musculus OX=10090 GN=Myh10 PE=1 SV=2	77579	0.0	0.0	1.0	0.0	0.0	1.0	1.0	1.0	0.0	0.0	1.0	0.0	0.0	1.0	0.0	0.0	0.0	1.0	0.0	0.0
Q62188	Dihydropyrimidinase-related protein 3 OS=Mus musculus OX=10090 GN=Dpysl3 PE=1 SV=1	22240	0.0	0.0	1.0	0.0	1.0	1.0	0.0	1.0	0.0	0.0	0.0	0.0	0.0	0.0	0.0	0.0	0.0	0.0	0.0	0.0
P58252	Elongation factor 2 OS=Mus musculus OX=10090 GN=Eef2 PE=1 SV=2	13629	0.0	0.0	0.0	0.0	0.0	0.0	0.0	0.0	0.0	0.0	0.0	0.0	0.0	0.0	0.0	0.0	1.0	0.0	0.0	0.0
P25976	Nucleolar transcription factor 1 OS=Mus musculus OX=10090 GN=Ubtf PE=1 SV=1		nan	nan	nan	nan	nan	nan	nan	nan	nan	nan	nan	nan	nan	nan	nan	nan	nan	nan	nan	nan
P62259	14-3-3 protein epsilon OS=Mus musculus OX=10090 GN=Ywhae PE=1 SV=1	22627	0.0	0.0	0.0	0.0	0.0	1.0	0.0	0.0	0.0	1.0	0.0	0.0	0.0	0.0	0.0	0.0	0.0	0.0	0.0	0.0
O55131	Septin-7 OS=Mus musculus OX=10090 GN=Septin7 PE=1 SV=1	235072	0.0	1.0	1.0	0.0	0.0	1.0	0.0	0.0	0.0	0.0	1.0	0.0	1.0	1.0	0.0	1.0	0.0	0.0	0.0	0.0
Q68FF6	ARF GTPase-activating protein GIT1 OS=Mus musculus OX=10090 GN=Git1 PE=1 SV=1	216963	0.0	0.0	0.0	1.0	0.0	1.0	0.0	1.0	0.0	0.0	0.0	0.0	0.0	1.0	1.0	1.0	0.0	0.0	0.0	0.0
P60843	Eukaryotic initiation factor 4A-I OS=Mus musculus OX=10090 GN=Eif4a1 PE=1 SV=1	13681	1.0	0.0	0.0	0.0	0.0	0.0	0.0	0.0	0.0	0.0	0.0	0.0	0.0	0.0	0.0	0.0	0.0	0.0	0.0	0.0
P60335	Poly(rC)-binding protein 1 OS=Mus musculus OX=10090 GN=Pcbp1 PE=1 SV=1	23983	1.0	0.0	0.0	0.0	0.0	0.0	0.0	0.0	0.0	0.0	0.0	0.0	0.0	0.0	1.0	0.0	0.0	0.0	0.0	0.0
Q60597	2-oxoglutarate dehydrogenase, mitochondrial OS=Mus musculus OX=10090 GN=Ogdh PE=1 SV=3	18293	0.0	0.0	0.0	0.0	0.0	0.0	0.0	0.0	0.0	0.0	0.0	0.0	0.0	0.0	0.0	0.0	0.0	0.0	0.0	0.0
P63101	14-3-3 protein zeta/delta OS=Mus musculus OX=10090 GN=Ywhaz PE=1 SV=1	22631	0.0	0.0	0.0	0.0	0.0	0.0	0.0	1.0	0.0	1.0	0.0	0.0	0.0	0.0	1.0	0.0	0.0	0.0	0.0	0.0
Q7TMK9	Heterogeneous nuclear ribonucleoprotein Q OS=Mus musculus OX=10090 GN=Syncrip PE=1 SV=2	56403	0.0	0.0	0.0	0.0	0.0	0.0	0.0	0.0	0.0	0.0	0.0	0.0	0.0	0.0	0.0	0.0	0.0	0.0	0.0	1.0
P11499	Heat shock protein HSP 90-beta OS=Mus musculus OX=10090 GN=Hsp90ab1 PE=1 SV=3	15516	0.0	0.0	0.0	0.0	1.0	1.0	1.0	0.0	0.0	1.0	0.0	0.0	1.0	0.0	0.0	0.0	0.0	0.0	0.0	0.0
Q68FD5	Clathrin heavy chain 1 OS=Mus musculus OX=10090 GN=Cltc PE=1 SV=3	67300	0.0	1.0	0.0	0.0	1.0	0.0	0.0	0.0	0.0	1.0	0.0	0.0	1.0	1.0	0.0	0.0	0.0	0.0	0.0	0.0
P68254	14-3-3 protein theta OS=Mus musculus OX=10090 GN=Ywhaq PE=1 SV=1	22630	0.0	0.0	0.0	0.0	0.0	0.0	0.0	0.0	0.0	0.0	0.0	0.0	0.0	0.0	0.0	0.0	0.0	0.0	0.0	0.0
Q9CQV8	14-3-3 protein beta/alpha OS=Mus musculus OX=10090 GN=Ywhab PE=1 SV=3	54401	0.0	0.0	0.0	0.0	0.0	0.0	0.0	0.0	0.0	1.0	0.0	0.0	0.0	0.0	0.0	0.0	0.0	0.0	0.0	0.0
Q08093	Calponin-2 OS=Mus musculus OX=10090 GN=Cnn2 PE=1 SV=1	12798	0.0	0.0	1.0	0.0	0.0	0.0	0.0	0.0	0.0	0.0	0.0	0.0	0.0	0.0	0.0	0.0	0.0	0.0	0.0	0.0
O70194	Eukaryotic translation initiation factor 3 subunit D OS=Mus musculus OX=10090 GN=Eif3d PE=1 SV=2	55944	0.0	0.0	0.0	0.0	0.0	0.0	0.0	0.0	1.0	0.0	0.0	0.0	0.0	0.0	0.0	0.0	0.0	0.0	0.0	0.0
Q80UG5	Septin-9 OS=Mus musculus OX=10090 GN=Septin9 PE=1 SV=1	53860	0.0	0.0	1.0	0.0	1.0	0.0	0.0	0.0	0.0	0.0	1.0	0.0	0.0	0.0	0.0	0.0	0.0	0.0	0.0	0.0
P35700	Peroxiredoxin-1 OS=Mus musculus OX=10090 GN=Prdx1 PE=1 SV=1	18477	0.0	1.0	0.0	0.0	0.0	0.0	0.0	0.0	0.0	0.0	0.0	0.0	0.0	0.0	0.0	0.0	0.0	0.0	0.0	0.0
Q9JLQ2	ARF GTPase-activating protein GIT2 OS=Mus musculus OX=10090 GN=Git2 PE=1 SV=2	26431	0.0	0.0	0.0	0.0	0.0	1.0	0.0	0.0	0.0	0.0	0.0	0.0	0.0	0.0	0.0	1.0	0.0	0.0	0.0	0.0
P61982	14-3-3 protein gamma OS=Mus musculus OX=10090 GN=Ywhag PE=1 SV=2	22628	0.0	1.0	0.0	0.0	0.0	0.0	0.0	0.0	0.0	0.0	0.0	0.0	0.0	0.0	0.0	0.0	0.0	0.0	0.0	0.0
P68510	14-3-3 protein eta OS=Mus musculus OX=10090 GN=Ywhah PE=1 SV=2	22629	0.0	0.0	0.0	1.0	0.0	0.0	0.0	0.0	0.0	0.0	0.0	0.0	0.0	0.0	1.0	0.0	0.0	0.0	0.0	0.0
P26041	Moesin OS=Mus musculus OX=10090 GN=Msn PE=1 SV=3	17698	0.0	1.0	0.0	1.0	0.0	0.0	0.0	0.0	0.0	0.0	0.0	0.0	1.0	0.0	0.0	0.0	0.0	0.0	0.0	0.0
P42208	Septin-2 OS=Mus musculus OX=10090 GN=Septin2 PE=1 SV=2	18000	0.0	1.0	1.0	0.0	1.0	0.0	0.0	0.0	0.0	0.0	1.0	0.0	0.0	1.0	0.0	0.0	0.0	0.0	0.0	0.0
P57780	Alpha-actinin-4 OS=Mus musculus OX=10090 GN=Actn4 PE=1 SV=1	60595	0.0	0.0	1.0	1.0	0.0	0.0	0.0	0.0	0.0	0.0	1.0	0.0	0.0	0.0	0.0	0.0	0.0	0.0	0.0	0.0
Q7TPR4	Alpha-actinin-1 OS=Mus musculus OX=10090 GN=Actn1 PE=1 SV=1	109711	0.0	0.0	1.0	1.0	1.0	0.0	1.0	1.0	0.0	0.0	0.0	0.0	0.0	0.0	0.0	0.0	0.0	1.0	0.0	0.0
Q60605	Myosin light polypeptide 6 OS=Mus musculus OX=10090 GN=Myl6 PE=1 SV=3	17904	0.0	0.0	1.0	0.0	0.0	0.0	1.0	0.0	0.0	0.0	0.0	0.0	0.0	0.0	0.0	0.0	0.0	0.0	0.0	0.0
O08553	Dihydropyrimidinase-related protein 2 OS=Mus musculus OX=10090 GN=Dpysl2 PE=1 SV=2	12934	0.0	1.0	0.0	0.0	1.0	1.0	0.0	0.0	0.0	0.0	0.0	0.0	0.0	0.0	1.0	1.0	0.0	0.0	0.0	0.0
Q9JHU4	Cytoplasmic dynein 1 heavy chain 1 OS=Mus musculus OX=10090 GN=Dync1h1 PE=1 SV=2	13424	0.0	0.0	1.0	0.0	1.0	0.0	0.0	1.0	0.0	0.0	0.0	0.0	0.0	0.0	0.0	0.0	0.0	0.0	0.0	0.0
O08638	Myosin-11 OS=Mus musculus OX=10090 GN=Myh11 PE=1 SV=1		nan	nan	nan	nan	nan	nan	nan	nan	nan	nan	nan	nan	nan	nan	nan	nan	nan	nan	nan	nan
Q9EPU0	Regulator of nonsense transcripts 1 OS=Mus musculus OX=10090 GN=Upf1 PE=1 SV=2	19704	1.0	0.0	0.0	0.0	0.0	0.0	0.0	0.0	0.0	0.0	0.0	0.0	0.0	0.0	0.0	0.0	0.0	0.0	0.0	1.0
Q921M4	Golgin subfamily A member 2 OS=Mus musculus OX=10090 GN=Golga2 PE=1 SV=3	99412	0.0	0.0	0.0	0.0	1.0	0.0	0.0	0.0	0.0	0.0	0.0	0.0	0.0	1.0	0.0	0.0	0.0	0.0	0.0	0.0
P14602	Heat shock protein beta-1 OS=Mus musculus OX=10090 GN=Hspb1 PE=1 SV=3	15507	0.0	0.0	1.0	0.0	0.0	0.0	0.0	0.0	0.0	0.0	0.0	0.0	0.0	1.0	1.0	0.0	0.0	0.0	0.0	0.0
Q6URW6	Myosin-14 OS=Mus musculus OX=10090 GN=Myh14 PE=1 SV=1	71960	0.0	1.0	1.0	0.0	0.0	1.0	1.0	0.0	0.0	0.0	0.0	0.0	0.0	0.0	0.0	0.0	0.0	0.0	0.0	0.0
Q61990	Poly(rC)-binding protein 2 OS=Mus musculus OX=10090 GN=Pcbp2 PE=1 SV=1	18521	0.0	0.0	0.0	0.0	0.0	0.0	0.0	0.0	0.0	0.0	0.0	0.0	0.0	0.0	1.0	0.0	0.0	0.0	0.0	0.0
P19096	Fatty acid synthase OS=Mus musculus OX=10090 GN=Fasn PE=1 SV=2	14104	0.0	0.0	0.0	0.0	0.0	0.0	0.0	0.0	0.0	1.0	0.0	0.0	0.0	0.0	0.0	0.0	0.0	0.0	0.0	0.0
O08807	Peroxiredoxin-4 OS=Mus musculus OX=10090 GN=Prdx4 PE=1 SV=1	53381	0.0	0.0	0.0	0.0	0.0	0.0	0.0	0.0	0.0	0.0	0.0	0.0	0.0	0.0	0.0	0.0	0.0	0.0	0.0	0.0
P34152	Focal adhesion kinase 1 OS=Mus musculus OX=10090 GN=Ptk2 PE=1 SV=4	14083	0.0	0.0	1.0	1.0	0.0	0.0	0.0	1.0	0.0	0.0	0.0	0.0	1.0	0.0	0.0	0.0	0.0	1.0	0.0	0.0
Q8VHM5	Heterogeneous nuclear ribonucleoprotein R OS=Mus musculus OX=10090 GN=Hnrnpr PE=1 SV=1	74326	0.0	0.0	0.0	0.0	0.0	1.0	0.0	0.0	0.0	0.0	0.0	0.0	0.0	0.0	0.0	1.0	0.0	0.0	0.0	1.0
Q61171	Peroxiredoxin-2 OS=Mus musculus OX=10090 GN=Prdx2 PE=1 SV=3	21672	0.0	1.0	0.0	0.0	0.0	0.0	0.0	0.0	0.0	0.0	0.0	0.0	0.0	0.0	0.0	0.0	0.0	0.0	0.0	0.0
P80314	T-complex protein 1 subunit beta OS=Mus musculus OX=10090 GN=Cct2 PE=1 SV=4	12461	0.0	1.0	0.0	0.0	1.0	0.0	0.0	0.0	0.0	0.0	0.0	0.0	0.0	0.0	0.0	0.0	0.0	0.0	0.0	0.0
P23116	Eukaryotic translation initiation factor 3 subunit A OS=Mus musculus OX=10090 GN=Eif3a PE=1 SV=5	13669	0.0	0.0	0.0	0.0	1.0	0.0	0.0	1.0	1.0	0.0	0.0	0.0	0.0	0.0	1.0	0.0	0.0	0.0	0.0	0.0
Q9D662	Protein transport protein Sec23B OS=Mus musculus OX=10090 GN=Sec23b PE=1 SV=1	27054	0.0	0.0	0.0	0.0	0.0	0.0	0.0	0.0	0.0	0.0	0.0	0.0	0.0	0.0	0.0	0.0	0.0	0.0	0.0	0.0
P62962	Profilin-1 OS=Mus musculus OX=10090 GN=Pfn1 PE=1 SV=2	18643	0.0	0.0	1.0	0.0	0.0	0.0	0.0	0.0	0.0	0.0	0.0	0.0	0.0	0.0	0.0	0.0	0.0	0.0	0.0	0.0
E9Q616	AHNAK nucleoprotein (desmoyokin) OS=Mus musculus OX=10090 GN=Ahnak PE=1 SV=1	66395	0.0	0.0	1.0	1.0	0.0	0.0	0.0	0.0	0.0	0.0	0.0	1.0	1.0	0.0	0.0	0.0	0.0	0.0	0.0	0.0
O55222	Integrin-linked protein kinase OS=Mus musculus OX=10090 GN=Ilk PE=1 SV=2	16202	0.0	0.0	1.0	1.0	0.0	1.0	0.0	1.0	0.0	0.0	0.0	1.0	0.0	0.0	0.0	1.0	0.0	0.0	0.0	0.0
P80318	T-complex protein 1 subunit gamma OS=Mus musculus OX=10090 GN=Cct3 PE=1 SV=1	12462	0.0	1.0	0.0	0.0	1.0	0.0	0.0	0.0	0.0	0.0	0.0	0.0	0.0	0.0	0.0	0.0	0.0	0.0	0.0	0.0
Q71LX4	Talin-2 OS=Mus musculus OX=10090 GN=Tln2 PE=1 SV=3	70549	0.0	0.0	0.0	1.0	0.0	0.0	0.0	1.0	0.0	0.0	0.0	0.0	0.0	0.0	0.0	0.0	0.0	0.0	0.0	0.0
O88643	Serine/threonine-protein kinase PAK 1 OS=Mus musculus OX=10090 GN=Pak1 PE=1 SV=1		nan	nan	nan	nan	nan	nan	nan	nan	nan	nan	nan	nan	nan	nan	nan	nan	nan	nan	nan	nan
Q99PL5	Ribosome-binding protein 1 OS=Mus musculus OX=10090 GN=Rrbp1 PE=1 SV=2	81910	0.0	0.0	0.0	0.0	0.0	0.0	0.0	0.0	0.0	0.0	0.0	0.0	0.0	0.0	0.0	0.0	0.0	0.0	0.0	0.0
P17156	Heat shock-related 70 kDa protein 2 OS=Mus musculus OX=10090 GN=Hspa2 PE=1 SV=2	15512	0.0	1.0	0.0	0.0	0.0	0.0	0.0	0.0	0.0	0.0	0.0	0.0	0.0	1.0	0.0	0.0	0.0	0.0	0.0	0.0
E9Q0S6	Tensin 1 OS=Mus musculus OX=10090 GN=Tns1 PE=1 SV=1	21961	0.0	0.0	0.0	1.0	0.0	0.0	0.0	0.0	0.0	0.0	0.0	0.0	0.0	0.0	0.0	0.0	0.0	0.0	0.0	0.0
Q91W59	RNA-binding motif, single-stranded-interacting protein 1 OS=Mus musculus OX=10090 GN=Rbms1 PE=1 SV=1	56878	0.0	0.0	0.0	0.0	0.0	0.0	0.0	0.0	0.0	0.0	0.0	0.0	0.0	0.0	0.0	0.0	0.0	0.0	0.0	0.0
Q61584	Fragile X mental retardation syndrome-related protein 1 OS=Mus musculus OX=10090 GN=Fxr1 PE=1 SV=2	14359	1.0	0.0	1.0	0.0	0.0	0.0	0.0	0.0	0.0	0.0	0.0	1.0	0.0	0.0	0.0	0.0	1.0	1.0	0.0	0.0
Q9DCH4	Eukaryotic translation initiation factor 3 subunit F OS=Mus musculus OX=10090 GN=Eif3f PE=1 SV=2	66085	0.0	0.0	0.0	0.0	0.0	0.0	0.0	0.0	1.0	0.0	0.0	0.0	0.0	0.0	0.0	0.0	0.0	0.0	0.0	0.0
P42932	T-complex protein 1 subunit theta OS=Mus musculus OX=10090 GN=Cct8 PE=1 SV=3	12469	0.0	0.0	0.0	0.0	1.0	0.0	0.0	1.0	0.0	0.0	0.0	0.0	0.0	0.0	0.0	0.0	0.0	0.0	0.0	0.0
P80313	T-complex protein 1 subunit eta OS=Mus musculus OX=10090 GN=Cct7 PE=1 SV=1	12468	0.0	0.0	0.0	0.0	1.0	0.0	0.0	0.0	0.0	0.0	0.0	0.0	0.0	0.0	0.0	0.0	0.0	0.0	0.0	0.0
Q62523	Zyxin OS=Mus musculus OX=10090 GN=Zyx PE=1 SV=2	22793	0.0	0.0	1.0	1.0	0.0	0.0	0.0	0.0	0.0	0.0	0.0	0.0	0.0	0.0	0.0	0.0	0.0	0.0	0.0	0.0
A2A5N3	Polyadenylate-binding protein OS=Mus musculus OX=10090 GN=Pabpc1l PE=2 SV=1	381404	1.0	0.0	0.0	0.0	0.0	0.0	0.0	0.0	0.0	0.0	0.0	0.0	0.0	0.0	0.0	0.0	0.0	0.0	0.0	0.0
P14824	Annexin A6 OS=Mus musculus OX=10090 GN=Anxa6 PE=1 SV=3	11749	0.0	0.0	0.0	1.0	0.0	0.0	0.0	0.0	0.0	1.0	0.0	0.0	1.0	0.0	0.0	0.0	0.0	0.0	0.0	0.0
Q61036	Serine/threonine-protein kinase PAK 3 OS=Mus musculus OX=10090 GN=Pak3 PE=1 SV=2	18481	0.0	0.0	0.0	0.0	0.0	0.0	0.0	0.0	0.0	0.0	0.0	0.0	0.0	0.0	1.0	0.0	0.0	0.0	0.0	0.0
Q8BWL5	RNA-binding motif, single-stranded-interacting protein 3 OS=Mus musculus OX=10090 GN=Rbms3 PE=2 SV=2	207181	0.0	0.0	0.0	0.0	0.0	0.0	0.0	0.0	0.0	0.0	0.0	0.0	0.0	0.0	0.0	0.0	0.0	0.0	0.0	0.0
Q7TQH0	Ataxin-2-like protein OS=Mus musculus OX=10090 GN=Atxn2l PE=1 SV=1	233871	1.0	0.0	0.0	0.0	0.0	0.0	0.0	0.0	0.0	0.0	0.0	0.0	0.0	0.0	0.0	0.0	0.0	0.0	0.0	0.0
Q8C1B7	Septin-11 OS=Mus musculus OX=10090 GN=Septin11 PE=1 SV=4	52398	0.0	0.0	1.0	0.0	0.0	0.0	0.0	0.0	0.0	0.0	1.0	0.0	0.0	0.0	1.0	0.0	0.0	1.0	0.0	0.0
A6ZI47	Fructose-bisphosphate aldolase OS=Mus musculus OX=10090 GN=Aldoart2 PE=1 SV=1	79459	0.0	0.0	0.0	0.0	0.0	0.0	0.0	0.0	0.0	0.0	0.0	0.0	0.0	0.0	0.0	0.0	0.0	0.0	0.0	0.0
Q62167	ATP-dependent RNA helicase DDX3X OS=Mus musculus OX=10090 GN=Ddx3x PE=1 SV=3	13205	1.0	0.0	0.0	0.0	0.0	0.0	0.0	1.0	1.0	0.0	0.0	0.0	0.0	0.0	1.0	0.0	1.0	0.0	0.0	0.0
Q8BGD9	Eukaryotic translation initiation factor 4B OS=Mus musculus OX=10090 GN=Eif4b PE=1 SV=1	75705	0.0	0.0	0.0	0.0	0.0	0.0	0.0	0.0	0.0	0.0	0.0	0.0	0.0	0.0	0.0	0.0	0.0	0.0	0.0	0.0
Q6NZJ6	Eukaryotic translation initiation factor 4 gamma 1 OS=Mus musculus OX=10090 GN=Eif4g1 PE=1 SV=1	208643	1.0	0.0	0.0	0.0	0.0	0.0	0.0	0.0	0.0	0.0	0.0	0.0	0.0	0.0	0.0	0.0	1.0	0.0	0.0	0.0
P35922	Synaptic functional regulator FMR1 OS=Mus musculus OX=10090 GN=Fmr1 PE=1 SV=1		nan	nan	nan	nan	nan	nan	nan	nan	nan	nan	nan	nan	nan	nan	nan	nan	nan	nan	nan	nan
Q9CY58	Plasminogen activator inhibitor 1 RNA-binding protein OS=Mus musculus OX=10090 GN=Serbp1 PE=1 SV=2	66870	0.0	0.0	0.0	0.0	0.0	0.0	0.0	0.0	0.0	0.0	0.0	0.0	0.0	0.0	0.0	0.0	0.0	0.0	0.0	0.0
P11983	T-complex protein 1 subunit alpha OS=Mus musculus OX=10090 GN=Tcp1 PE=1 SV=3	21454	0.0	1.0	0.0	0.0	1.0	0.0	0.0	1.0	0.0	0.0	0.0	0.0	0.0	0.0	0.0	0.0	0.0	0.0	0.0	0.0
O88990	Alpha-actinin-3 OS=Mus musculus OX=10090 GN=Actn3 PE=2 SV=1	11474	0.0	0.0	1.0	1.0	0.0	0.0	1.0	0.0	0.0	0.0	0.0	0.0	0.0	0.0	0.0	0.0	0.0	0.0	0.0	0.0
Q8VC70	RNA-binding motif, single-stranded-interacting protein 2 OS=Mus musculus OX=10090 GN=Rbms2 PE=1 SV=1	56516	0.0	0.0	0.0	0.0	0.0	0.0	0.0	0.0	0.0	0.0	0.0	0.0	0.0	0.0	0.0	0.0	0.0	0.0	0.0	0.0
P57722	Poly(rC)-binding protein 3 OS=Mus musculus OX=10090 GN=Pcbp3 PE=1 SV=3	59093	0.0	0.0	0.0	0.0	0.0	0.0	0.0	0.0	0.0	0.0	0.0	0.0	0.0	0.0	0.0	0.0	0.0	0.0	0.0	0.0
Q60864	Stress-induced-phosphoprotein 1 OS=Mus musculus OX=10090 GN=Stip1 PE=1 SV=1	20867	0.0	1.0	0.0	0.0	1.0	0.0	0.0	0.0	0.0	0.0	0.0	0.0	0.0	0.0	0.0	0.0	0.0	0.0	0.0	0.0
P97379	Ras GTPase-activating protein-binding protein 2 OS=Mus musculus OX=10090 GN=G3bp2 PE=1 SV=2	23881	1.0	0.0	0.0	0.0	0.0	0.0	0.0	0.0	0.0	0.0	0.0	0.0	0.0	0.0	0.0	0.0	0.0	0.0	0.0	0.0
P80317	T-complex protein 1 subunit zeta OS=Mus musculus OX=10090 GN=Cct6a PE=1 SV=3	12466	0.0	0.0	0.0	0.0	1.0	0.0	0.0	0.0	0.0	0.0	0.0	0.0	0.0	0.0	0.0	0.0	0.0	0.0	0.0	0.0
Q62095	ATP-dependent RNA helicase DDX3Y OS=Mus musculus OX=10090 GN=Ddx3y PE=1 SV=2	26900	1.0	0.0	0.0	0.0	0.0	0.0	0.0	0.0	0.0	0.0	0.0	0.0	0.0	0.0	0.0	0.0	1.0	0.0	0.0	0.0
P16381	Putative ATP-dependent RNA helicase Pl10 OS=Mus musculus OX=10090 GN=D1Pas1 PE=1 SV=1	110957	1.0	0.0	0.0	0.0	0.0	0.0	0.0	1.0	1.0	0.0	0.0	0.0	0.0	0.0	0.0	0.0	1.0	0.0	0.0	0.0
P97427	Dihydropyrimidinase-related protein 1 OS=Mus musculus OX=10090 GN=Crmp1 PE=1 SV=1	12933	0.0	0.0	1.0	0.0	0.0	1.0	0.0	1.0	0.0	0.0	0.0	0.0	0.0	1.0	0.0	0.0	0.0	0.0	0.0	0.0

### Sheet: GO analysis
GroupID	Category	Term	Description	LogP	Log(q-value)	Genes	Symbols	InTerm_InList
1_Summary	GO Cellular Components	GO:0010494	cytoplasmic stress granule	-18.5877	-15.3053	13205,13681,14359,18458,18459,23881,27041,53872,67543,74383,110957,208643,230721,233871,381404,19704,23983,26900	Ddx3x,Eif4a1,Fxr1,Pabpc1,Pabpc2,G3bp2,G3bp1,Caprin1,Pabpc6,Ubap2l,D1Pas1,Eif4g1,Pabpc4,Atxn2l,Pabpc1l,Upf1,Pcbp1,Ddx3y	18/-
1_Member	GO Cellular Components	GO:0010494	cytoplasmic stress granule	-18.5877	-15.3053	13205,13681,14359,18458,18459,23881,27041,53872,67543,74383,110957,208643,230721,233871,381404	Ddx3x,Eif4a1,Fxr1,Pabpc1,Pabpc2,G3bp2,G3bp1,Caprin1,Pabpc6,Ubap2l,D1Pas1,Eif4g1,Pabpc4,Atxn2l,Pabpc1l	15/98
1_Member	GO Cellular Components	GO:0036464	cytoplasmic ribonucleoprotein granule	-15.763	-13.4529	13205,13681,14359,18458,18459,19704,23881,23983,26900,27041,53872,67543,74383,110957,208643,230721,233871,381404	Ddx3x,Eif4a1,Fxr1,Pabpc1,Pabpc2,Upf1,G3bp2,Pcbp1,Ddx3y,G3bp1,Caprin1,Pabpc6,Ubap2l,D1Pas1,Eif4g1,Pabpc4,Atxn2l,Pabpc1l	18/267
1_Member	GO Cellular Components	GO:0035770	ribonucleoprotein granule	-15.2638	-13.0228	13205,13681,14359,18458,18459,19704,23881,23983,26900,27041,53872,67543,74383,110957,208643,230721,233871,381404	Ddx3x,Eif4a1,Fxr1,Pabpc1,Pabpc2,Upf1,G3bp2,Pcbp1,Ddx3y,G3bp1,Caprin1,Pabpc6,Ubap2l,D1Pas1,Eif4g1,Pabpc4,Atxn2l,Pabpc1l	18/285
2_Summary	GO Cellular Components	GO:0043209	myelin sheath	-17.5879	-14.6065	12461,12462,12934,13806,15481,15512,17698,18000,18477,18810,20867,21454,21672,22628,67300,71960,235072,268373	Cct2,Cct3,Dpysl2,Eno1,Hspa8,Hspa2,Msn,Septin2,Prdx1,Plec,Stip1,Tcp1,Prdx2,Ywhag,Cltc,Myh14,Septin7,Ppia	18/-
2_Member	GO Cellular Components	GO:0043209	myelin sheath	-17.5879	-14.6065	12461,12462,12934,13806,15481,15512,17698,18000,18477,18810,20867,21454,21672,22628,67300,71960,235072,268373	Cct2,Cct3,Dpysl2,Eno1,Hspa8,Hspa2,Msn,Septin2,Prdx1,Plec,Stip1,Tcp1,Prdx2,Ywhag,Cltc,Myh14,Septin7,Ppia	18/211
3_Summary	GO Cellular Components	GO:0001725	stress fiber	-16.6673	-14.0031	12798,14083,16202,17886,22330,22793,52398,53860,60595,71960,77579,109711,235072,286940,11474,12933,17904,18000,18810,19248,22240,66395,68794,13424,13806,18643,54126,14359,15507	Cnn2,Ptk2,Ilk,Myh9,Vcl,Zyx,Septin11,Septin9,Actn4,Myh14,Myh10,Actn1,Septin7,Flnb,Actn3,Crmp1,Myl6,Septin2,Plec,Ptpn12,Dpysl3,Ahnak,Flnc,Dync1h1,Eno1,Pfn1,Arhgef7,Fxr1,Hspb1	29/-
3_Member	GO Cellular Components	GO:0001725	stress fiber	-16.6673	-14.0031	12798,14083,16202,17886,22330,22793,52398,53860,60595,71960,77579,109711,235072,286940	Cnn2,Ptk2,Ilk,Myh9,Vcl,Zyx,Septin11,Septin9,Actn4,Myh14,Myh10,Actn1,Septin7,Flnb	14/102
3_Member	GO Cellular Components	GO:0097517	contractile actin filament bundle	-16.6673	-14.0031	12798,14083,16202,17886,22330,22793,52398,53860,60595,71960,77579,109711,235072,286940	Cnn2,Ptk2,Ilk,Myh9,Vcl,Zyx,Septin11,Septin9,Actn4,Myh14,Myh10,Actn1,Septin7,Flnb	14/102
3_Member	GO Cellular Components	GO:0042641	actomyosin	-16.1329	-13.6971	12798,14083,16202,17886,22330,22793,52398,53860,60595,71960,77579,109711,235072,286940	Cnn2,Ptk2,Ilk,Myh9,Vcl,Zyx,Septin11,Septin9,Actn4,Myh14,Myh10,Actn1,Septin7,Flnb	14/111
3_Member	GO Cellular Components	GO:0032432	actin filament bundle	-16.0764	-13.6971	12798,14083,16202,17886,22330,22793,52398,53860,60595,71960,77579,109711,235072,286940	Cnn2,Ptk2,Ilk,Myh9,Vcl,Zyx,Septin11,Septin9,Actn4,Myh14,Myh10,Actn1,Septin7,Flnb	14/112
3_Member	GO Cellular Components	GO:0015629	actin cytoskeleton	-15.7353	-13.4529	11474,12798,12933,14083,16202,17886,17904,18000,18810,19248,22240,22330,22793,52398,53860,60595,66395,68794,71960,77579,109711,235072,286940	Actn3,Cnn2,Crmp1,Ptk2,Ilk,Myh9,Myl6,Septin2,Plec,Ptpn12,Dpysl3,Vcl,Zyx,Septin11,Septin9,Actn4,Ahnak,Flnc,Myh14,Myh10,Actn1,Septin7,Flnb	23/542
3_Member	GO Cellular Components	GO:0005938	cell cortex	-12.2579	-10.0894	11474,13424,13806,14083,16202,17886,18000,18643,22330,52398,53860,54126,60595,77579,109711,235072,286940	Actn3,Dync1h1,Eno1,Ptk2,Ilk,Myh9,Septin2,Pfn1,Vcl,Septin11,Septin9,Arhgef7,Actn4,Myh10,Actn1,Septin7,Flnb	17/365
3_Member	GO Cellular Components	GO:0030016	myofibril	-7.61067	-5.70848	11474,14359,15507,16202,18810,22330,60595,66395,68794,109711,286940	Actn3,Fxr1,Hspb1,Ilk,Plec,Vcl,Actn4,Ahnak,Flnc,Actn1,Flnb	11/260
3_Member	GO Cellular Components	GO:0043292	contractile muscle fiber	-7.45926	-5.60823	11474,14359,15507,16202,18810,22330,60595,66395,68794,109711,286940	Actn3,Fxr1,Hspb1,Ilk,Plec,Vcl,Actn4,Ahnak,Flnc,Actn1,Flnb	11/269
3_Member	GO Cellular Components	GO:0030018	Z disc	-6.44053	-4.70221	11474,15507,18810,22330,60595,68794,109711,286940	Actn3,Hspb1,Plec,Vcl,Actn4,Flnc,Actn1,Flnb	8/149
3_Member	GO Cellular Components	GO:0031674	I band	-6.1034	-4.41092	11474,15507,18810,22330,60595,68794,109711,286940	Actn3,Hspb1,Plec,Vcl,Actn4,Flnc,Actn1,Flnb	8/165
3_Member	GO Cellular Components	GO:0030017	sarcomere	-5.96196	-4.28162	11474,15507,16202,18810,22330,60595,68794,109711,286940	Actn3,Hspb1,Ilk,Plec,Vcl,Actn4,Flnc,Actn1,Flnb	9/234
3_Member	GO Cellular Components	GO:0030864	cortical actin cytoskeleton	-5.43798	-3.79903	11474,17886,18000,22330,60595,109711	Actn3,Myh9,Septin2,Vcl,Actn4,Actn1	6/92
3_Member	GO Cellular Components	GO:0030863	cortical cytoskeleton	-4.73139	-3.13919	11474,17886,18000,22330,60595,109711	Actn3,Myh9,Septin2,Vcl,Actn4,Actn1	6/122
3_Member	GO Cellular Components	GO:0005884	actin filament	-2.5629	-1.13784	17886,22240,22330,109711	Myh9,Dpysl3,Vcl,Actn1	4/129
4_Summary	GO Cellular Components	GO:0005925	focal adhesion	-16.5865	-14.0031	11474,14083,16202,17698,17886,18810,19248,21894,21961,22330,22793,54126,60595,70549,109711,216963,286940,11749,22629,66395	Actn3,Ptk2,Ilk,Msn,Myh9,Plec,Ptpn12,Tln1,Tns1,Vcl,Zyx,Arhgef7,Actn4,Tln2,Actn1,Git1,Flnb,Anxa6,Ywhah,Ahnak	20/-
4_Member	GO Cellular Components	GO:0005925	focal adhesion	-16.5865	-14.0031	11474,14083,16202,17698,17886,18810,19248,21894,21961,22330,22793,54126,60595,70549,109711,216963,286940	Actn3,Ptk2,Ilk,Msn,Myh9,Plec,Ptpn12,Tln1,Tns1,Vcl,Zyx,Arhgef7,Actn4,Tln2,Actn1,Git1,Flnb	17/200
4_Member	GO Cellular Components	GO:0030055	cell-substrate junction	-16.0879	-13.6971	11474,14083,16202,17698,17886,18810,19248,21894,21961,22330,22793,54126,60595,70549,109711,216963,286940	Actn3,Ptk2,Ilk,Msn,Myh9,Plec,Ptpn12,Tln1,Tns1,Vcl,Zyx,Arhgef7,Actn4,Tln2,Actn1,Git1,Flnb	17/214
4_Member	GO Cellular Components	GO:0070161	anchoring junction	-9.7198	-7.6135	11474,11749,14083,16202,17698,17886,18810,19248,21894,21961,22330,22629,22793,54126,60595,66395,70549,109711,216963,286940	Actn3,Anxa6,Ptk2,Ilk,Msn,Myh9,Plec,Ptpn12,Tln1,Tns1,Vcl,Ywhah,Zyx,Arhgef7,Actn4,Ahnak,Tln2,Actn1,Git1,Flnb	20/775
4_Member	GO Cellular Components	GO:0044291	cell-cell contact zone	-6.72437	-4.94713	11749,14083,22330,22629,66395,70549,109711	Anxa6,Ptk2,Vcl,Ywhah,Ahnak,Tln2,Actn1	7/92
4_Member	GO Cellular Components	GO:0014704	intercalated disc	-6.25287	-4.53868	11749,14083,22330,22629,70549,109711	Anxa6,Ptk2,Vcl,Ywhah,Tln2,Actn1	6/67
4_Member	GO Cellular Components	GO:0005911	cell-cell junction	-5.77397	-4.10436	11749,14083,16202,17698,17886,21894,22330,22629,22793,60595,66395,70549,109711	Anxa6,Ptk2,Ilk,Msn,Myh9,Tln1,Vcl,Ywhah,Zyx,Actn4,Ahnak,Tln2,Actn1	13/573
4_Member	GO Cellular Components	GO:0005916	fascia adherens	-4.61496	-3.04014	22330,70549,109711	Vcl,Tln2,Actn1	3/13
4_Member	GO Cellular Components	GO:0005912	adherens junction	-2.92398	-1.48043	17698,17886,21894,22330,22793	Msn,Myh9,Tln1,Vcl,Zyx	5/176
4_Member	GO Cellular Components	GO:0001726	ruffle	-2.71816	-1.28702	17886,21894,54126,70549,109711	Myh9,Tln1,Arhgef7,Tln2,Actn1	5/196
5_Summary	GO Cellular Components	GO:0101031	protein folding chaperone complex	-13.2489	-11.0456	12461,12462,12466,12468,12469,15481,15516,20867,21454,12934,13424,13669,17886,18000,18810,22240,22330,53860,67300,99412,109711	Cct2,Cct3,Cct6a,Cct7,Cct8,Hspa8,Hsp90ab1,Stip1,Tcp1,Dpysl2,Dync1h1,Eif3a,Myh9,Septin2,Plec,Dpysl3,Vcl,Septin9,Cltc,Golga2,Actn1	21/-
5_Member	GO Cellular Components	GO:0101031	protein folding chaperone complex	-13.2489	-11.0456	12461,12462,12466,12468,12469,15481,15516,20867,21454	Cct2,Cct3,Cct6a,Cct7,Cct8,Hspa8,Hsp90ab1,Stip1,Tcp1	9/37
5_Member	GO Cellular Components	GO:0005832	chaperonin-containing T-complex	-11.8404	-9.70417	12461,12462,12466,12468,12469,21454	Cct2,Cct3,Cct6a,Cct7,Cct8,Tcp1	6/10
5_Member	GO Cellular Components	GO:0002199	zona pellucida receptor complex	-9.12982	-7.05155	12461,12462,12466,12469,21454	Cct2,Cct3,Cct6a,Cct8,Tcp1	5/11
5_Member	GO Cellular Components	GO:0099513	polymeric cytoskeletal fiber	-9.0254	-6.99828	12461,12462,12466,12468,12469,12934,13424,13669,15481,17886,18000,18810,21454,22240,22330,53860,67300,99412,109711	Cct2,Cct3,Cct6a,Cct7,Cct8,Dpysl2,Dync1h1,Eif3a,Hspa8,Myh9,Septin2,Plec,Tcp1,Dpysl3,Vcl,Septin9,Cltc,Golga2,Actn1	19/758
5_Member	GO Cellular Components	GO:0005874	microtubule	-7.41973	-5.58449	12461,12462,12466,12468,12469,12934,13424,13669,15481,18000,21454,53860,67300,99412	Cct2,Cct3,Cct6a,Cct7,Cct8,Dpysl2,Dync1h1,Eif3a,Hspa8,Septin2,Tcp1,Septin9,Cltc,Golga2	14/489
6_Summary	GO Cellular Components	GO:0150034	distal axon	-9.10117	-7.04922	12933,12934,13806,15481,15516,16202,22240,22627,26431,54126,71960,74326,77579,216963,235072	Crmp1,Dpysl2,Eno1,Hspa8,Hsp90ab1,Ilk,Dpysl3,Ywhae,Git2,Arhgef7,Myh14,Hnrnpr,Myh10,Git1,Septin7	15/-
6_Member	GO Cellular Components	GO:0150034	distal axon	-9.10117	-7.04922	12933,12934,13806,15481,15516,16202,22240,22627,26431,54126,71960,74326,77579,216963,235072	Crmp1,Dpysl2,Eno1,Hspa8,Hsp90ab1,Ilk,Dpysl3,Ywhae,Git2,Arhgef7,Myh14,Hnrnpr,Myh10,Git1,Septin7	15/429
6_Member	GO Cellular Components	GO:0030426	growth cone	-7.93181	-5.99184	12933,12934,13806,15516,22240,22627,54126,71960,74326,77579,216963	Crmp1,Dpysl2,Eno1,Hsp90ab1,Dpysl3,Ywhae,Arhgef7,Myh14,Hnrnpr,Myh10,Git1	11/242
6_Member	GO Cellular Components	GO:0030427	site of polarized growth	-7.78591	-5.86524	12933,12934,13806,15516,22240,22627,54126,71960,74326,77579,216963	Crmp1,Dpysl2,Eno1,Hsp90ab1,Dpysl3,Ywhae,Arhgef7,Myh14,Hnrnpr,Myh10,Git1	11/250
7_Summary	GO Cellular Components	GO:0005903	brush border	-8.84465	-6.84101	11474,15516,17886,17904,18810,22330,71960,77579,109711,286940	Actn3,Hsp90ab1,Myh9,Myl6,Plec,Vcl,Myh14,Myh10,Actn1,Flnb	10/-
7_Member	GO Cellular Components	GO:0005903	brush border	-8.84465	-6.84101	11474,15516,17886,17904,18810,22330,71960,77579,109711,286940	Actn3,Hsp90ab1,Myh9,Myl6,Plec,Vcl,Myh14,Myh10,Actn1,Flnb	10/150
7_Member	GO Cellular Components	GO:0098862	cluster of actin-based cell projections	-7.17632	-5.37104	11474,15516,17886,17904,18810,22330,71960,77579,109711,286940	Actn3,Hsp90ab1,Myh9,Myl6,Plec,Vcl,Myh14,Myh10,Actn1,Flnb	10/224
7_Member	GO Cellular Components	GO:0097513	myosin II filament	-7.05715	-5.26612	17886,71960,77579	Myh9,Myh14,Myh10	3/3
7_Member	GO Cellular Components	GO:0016460	myosin II complex	-5.27707	-3.67592	17886,17904,71960,77579	Myh9,Myl6,Myh14,Myh10	4/26
7_Member	GO Cellular Components	GO:0016459	myosin complex	-3.93144	-2.41247	17886,17904,71960,77579	Myh9,Myl6,Myh14,Myh10	4/56
7_Member	GO Cellular Components	GO:0032982	myosin filament	-3.83726	-2.33301	17886,71960,77579	Myh9,Myh14,Myh10	3/23
8_Summary	GO Cellular Components	GO:0031252	cell leading edge	-8.3769	-6.39553	13205,14083,16202,17886,18458,21894,22240,22631,53872,54126,70549,77579,109711,110957,216963,12469,12933,13424,13669,21454	Ddx3x,Ptk2,Ilk,Myh9,Pabpc1,Tln1,Dpysl3,Ywhaz,Caprin1,Arhgef7,Tln2,Myh10,Actn1,D1Pas1,Git1,Cct8,Crmp1,Dync1h1,Eif3a,Tcp1	20/-
8_Member	GO Cellular Components	GO:0031252	cell leading edge	-8.3769	-6.39553	13205,14083,16202,17886,18458,21894,22240,22631,53872,54126,70549,77579,109711,110957,216963	Ddx3x,Ptk2,Ilk,Myh9,Pabpc1,Tln1,Dpysl3,Ywhaz,Caprin1,Arhgef7,Tln2,Myh10,Actn1,D1Pas1,Git1	15/485
8_Member	GO Cellular Components	GO:0030027	lamellipodium	-7.23131	-5.41132	13205,14083,16202,17886,18458,22240,53872,54126,77579,216963	Ddx3x,Ptk2,Ilk,Myh9,Pabpc1,Dpysl3,Caprin1,Arhgef7,Myh10,Git1	10/221
8_Member	GO Cellular Components	GO:0005813	centrosome	-3.32833	-1.86548	12469,12933,13205,13424,13669,14083,16202,21454,54126,110957,216963	Cct8,Crmp1,Ddx3x,Dync1h1,Eif3a,Ptk2,Ilk,Tcp1,Arhgef7,D1Pas1,Git1	11/738
9_Summary	GO Cellular Components	GO:0005852	eukaryotic translation initiation factor 3 complex	-8.16189	-6.20171	13205,13669,55944,66085,110957	Ddx3x,Eif3a,Eif3d,Eif3f,D1Pas1	5/-
9_Member	GO Cellular Components	GO:0005852	eukaryotic translation initiation factor 3 complex	-8.16189	-6.20171	13205,13669,55944,66085,110957	Ddx3x,Eif3a,Eif3d,Eif3f,D1Pas1	5/16
9_Member	GO Cellular Components	GO:0071541	eukaryotic translation initiation factor 3 complex, eIF3m	-5.31605	-3.70576	13669,55944,66085	Eif3a,Eif3d,Eif3f	3/8
9_Member	GO Cellular Components	GO:0033290	eukaryotic 48S preinitiation complex	-4.16671	-2.61671	13669,55944,66085	Eif3a,Eif3d,Eif3f	3/18
9_Member	GO Cellular Components	GO:0016282	eukaryotic 43S preinitiation complex	-4.0935	-2.55929	13669,55944,66085	Eif3a,Eif3d,Eif3f	3/19
9_Member	GO Cellular Components	GO:0070993	translation preinitiation complex	-4.02433	-2.49781	13669,55944,66085	Eif3a,Eif3d,Eif3f	3/20
10_Summary	GO Cellular Components	GO:0042470	melanosome	-7.52573	-5.65831	11749,14104,15481,15516,22627,22631,54401,67300	Anxa6,Fasn,Hspa8,Hsp90ab1,Ywhae,Ywhaz,Ywhab,Cltc	8/-
10_Member	GO Cellular Components	GO:0042470	melanosome	-7.52573	-5.65831	11749,14104,15481,15516,22627,22631,54401,67300	Anxa6,Fasn,Hspa8,Hsp90ab1,Ywhae,Ywhaz,Ywhab,Cltc	8/108
10_Member	GO Cellular Components	GO:0048770	pigment granule	-7.52573	-5.65831	11749,14104,15481,15516,22627,22631,54401,67300	Anxa6,Fasn,Hspa8,Hsp90ab1,Ywhae,Ywhaz,Ywhab,Cltc	8/108
11_Summary	GO Cellular Components	GO:0005940	septin ring	-6.57798	-4.82706	18000,52398,53860,235072,17886,77579,60595	Septin2,Septin11,Septin9,Septin7,Myh9,Myh10,Actn4	7/-
11_Member	GO Cellular Components	GO:0005940	septin ring	-6.57798	-4.82706	18000,52398,53860,235072	Septin2,Septin11,Septin9,Septin7	4/13
11_Member	GO Cellular Components	GO:0031105	septin complex	-6.57798	-4.82706	18000,52398,53860,235072	Septin2,Septin11,Septin9,Septin7	4/13
11_Member	GO Cellular Components	GO:0032156	septin cytoskeleton	-6.30014	-4.57405	18000,52398,53860,235072	Septin2,Septin11,Septin9,Septin7	4/15
11_Member	GO Cellular Components	GO:0032153	cell division site	-6.10225	-4.41092	17886,18000,52398,53860,77579,235072	Myh9,Septin2,Septin11,Septin9,Myh10,Septin7	6/71
11_Member	GO Cellular Components	GO:0032154	cleavage furrow	-3.90133	-2.38979	17886,18000,77579,235072	Myh9,Septin2,Myh10,Septin7	4/57
11_Member	GO Cellular Components	GO:0099571	postsynaptic cytoskeleton	-3.67474	-2.19853	60595,77579,235072	Actn4,Myh10,Septin7	3/26
12_Summary	GO Cellular Components	GO:0043034	costamere	-5.75746	-4.09831	14359,16202,22330,66395	Fxr1,Ilk,Vcl,Ahnak	4/-
12_Member	GO Cellular Components	GO:0043034	costamere	-5.75746	-4.09831	14359,16202,22330,66395	Fxr1,Ilk,Vcl,Ahnak	4/20
13_Summary	GO Cellular Components	GO:0042383	sarcolemma	-5.71198	-4.06305	11749,14083,17698,18810,22330,66395,67300,68794,15516,17886,235072	Anxa6,Ptk2,Msn,Plec,Vcl,Ahnak,Cltc,Flnc,Hsp90ab1,Myh9,Septin7	11/-
13_Member	GO Cellular Components	GO:0042383	sarcolemma	-5.71198	-4.06305	11749,14083,17698,18810,22330,66395,67300,68794	Anxa6,Ptk2,Msn,Plec,Vcl,Ahnak,Cltc,Flnc	8/186
13_Member	GO Cellular Components	GO:0016324	apical plasma membrane	-2.20146	-0.788293	11749,14083,15516,17698,17886,18810,235072	Anxa6,Ptk2,Hsp90ab1,Msn,Myh9,Plec,Septin7	7/486
14_Summary	GO Cellular Components	GO:0005819	spindle	-5.39286	-3.76368	12933,15507,15512,17886,18000,54126,67300,77579,99412,216963,235072	Crmp1,Hspb1,Hspa2,Myh9,Septin2,Arhgef7,Cltc,Myh10,Golga2,Git1,Septin7	11/-
14_Member	GO Cellular Components	GO:0005819	spindle	-5.39286	-3.76368	12933,15507,15512,17886,18000,54126,67300,77579,99412,216963,235072	Crmp1,Hspb1,Hspa2,Myh9,Septin2,Arhgef7,Cltc,Myh10,Golga2,Git1,Septin7	11/435
14_Member	GO Cellular Components	GO:0072686	mitotic spindle	-2.05339	-0.651809	54126,67300,99412,216963	Arhgef7,Cltc,Golga2,Git1	4/180
15_Summary	GO Cellular Components	GO:0098984	neuron to neuron synapse	-5.33442	-3.71479	12934,13205,13669,15481,15507,18481,18521,22629,22631,23983,52398,216963	Dpysl2,Ddx3x,Eif3a,Hspa8,Hspb1,Pak3,Pcbp2,Ywhah,Ywhaz,Pcbp1,Septin11,Git1	12/-
15_Member	GO Cellular Components	GO:0098984	neuron to neuron synapse	-5.33442	-3.71479	12934,13205,13669,15481,15507,18481,18521,22629,22631,23983,52398,216963	Dpysl2,Ddx3x,Eif3a,Hspa8,Hspb1,Pak3,Pcbp2,Ywhah,Ywhaz,Pcbp1,Septin11,Git1	12/532
15_Member	GO Cellular Components	GO:0099572	postsynaptic specialization	-4.68976	-3.10633	12934,13205,13669,15481,15507,18481,18521,22631,23983,52398,216963	Dpysl2,Ddx3x,Eif3a,Hspa8,Hspb1,Pak3,Pcbp2,Ywhaz,Pcbp1,Septin11,Git1	11/517
15_Member	GO Cellular Components	GO:0032279	asymmetric synapse	-4.16736	-2.61671	12934,13205,13669,15481,15507,18481,18521,22629,23983,216963	Dpysl2,Ddx3x,Eif3a,Hspa8,Hspb1,Pak3,Pcbp2,Ywhah,Pcbp1,Git1	10/488
15_Member	GO Cellular Components	GO:0014069	postsynaptic density	-3.61881	-2.14933	12934,13205,13669,15481,15507,18481,18521,23983,216963	Dpysl2,Ddx3x,Eif3a,Hspa8,Hspb1,Pak3,Pcbp2,Pcbp1,Git1	9/464
16_Summary	GO Cellular Components	GO:0043679	axon terminus	-4.37041	-2.80402	12934,15481,16202,26431,74326,216963,235072	Dpysl2,Hspa8,Ilk,Git2,Hnrnpr,Git1,Septin7	7/-
16_Member	GO Cellular Components	GO:0043679	axon terminus	-4.37041	-2.80402	12934,15481,16202,26431,74326,216963,235072	Dpysl2,Hspa8,Ilk,Git2,Hnrnpr,Git1,Septin7	7/208
16_Member	GO Cellular Components	GO:0044306	neuron projection terminus	-4.09517	-2.55929	12934,15481,16202,26431,74326,216963,235072	Dpysl2,Hspa8,Ilk,Git2,Hnrnpr,Git1,Septin7	7/230
16_Member	GO Cellular Components	GO:0043195	terminal bouton	-2.04538	-0.649475	12934,15481,16202	Dpysl2,Hspa8,Ilk	3/95
17_Summary	GO Cellular Components	GO:0043186	P granule	-3.67474	-2.19853	13205,26900,110957,13629,14359,208643	Ddx3x,Ddx3y,D1Pas1,Eef2,Fxr1,Eif4g1	6/-
17_Member	GO Cellular Components	GO:0043186	P granule	-3.67474	-2.19853	13205,26900,110957	Ddx3x,Ddx3y,D1Pas1	3/26
17_Member	GO Cellular Components	GO:0045495	pole plasm	-3.67474	-2.19853	13205,26900,110957	Ddx3x,Ddx3y,D1Pas1	3/26
17_Member	GO Cellular Components	GO:0060293	germ plasm	-3.67474	-2.19853	13205,26900,110957	Ddx3x,Ddx3y,D1Pas1	3/26
17_Member	GO Cellular Components	GO:0005840	ribosome	-2.18244	-0.775104	13205,13629,14359,110957,208643	Ddx3x,Eef2,Fxr1,D1Pas1,Eif4g1	5/262
18_Summary	GO Cellular Components	GO:0043197	dendritic spine	-3.08795	-1.63163	14083,14359,15481,52398,77579,109711	Ptk2,Fxr1,Hspa8,Septin11,Myh10,Actn1	6/-
18_Member	GO Cellular Components	GO:0043197	dendritic spine	-3.08795	-1.63163	14083,14359,15481,52398,77579,109711	Ptk2,Fxr1,Hspa8,Septin11,Myh10,Actn1	6/244
18_Member	GO Cellular Components	GO:0044309	neuron spine	-3.04231	-1.59243	14083,14359,15481,52398,77579,109711	Ptk2,Fxr1,Hspa8,Septin11,Myh10,Actn1	6/249
19_Summary	GO Cellular Components	GO:0002102	podosome	-2.88279	-1.44549	18810,19248,22330	Plec,Ptpn12,Vcl	3/-
19_Member	GO Cellular Components	GO:0002102	podosome	-2.88279	-1.44549	18810,19248,22330	Plec,Ptpn12,Vcl	3/48
20_Summary	GO Cellular Components	GO:0005681	spliceosomal complex	-2.38745	-0.968377	15481,18458,19704,56403,74326	Hspa8,Pabpc1,Upf1,Syncrip,Hnrnpr	5/-
20_Member	GO Cellular Components	GO:0005681	spliceosomal complex	-2.38745	-0.968377	15481,18458,19704,56403,74326	Hspa8,Pabpc1,Upf1,Syncrip,Hnrnpr	5/234
